# Dissecting Opioid Effects in Cell-Cell Communication Within the Ventral Tegmental Area

**DOI:** 10.1101/2025.03.31.646196

**Authors:** Yeqing Chen, Wen-Zhe Ho, Zhi Wei

## Abstract

Opioid use disorders (OUD) exacerbate the complexity of neurocognitive impairments and neurodevelopmental disorders, with poorly understood molecular mechanisms at the intercellular communication level. This study utilized single-nuclei RNA sequencing (snRNA-seq) data from the SCORCH (Single-Cell Opioid Responses in the Context of HIV) program, examining brain samples from 95 donors, including individuals with and without a history of opioid abuse, to explore the cellular communication networks within the ventral tegmental area (VTA). Our analysis, using CellChat to quantify interactions based on validated ligand-receptor pairs, revealed a significant reduction in overall cell-cell communication (CCC) in subjects with opioid abuse compared to controls. Interestingly, despite this reduction, specific communication pathways, particularly involving NRXN signaling between non-dopaminergic neurons and oligodendrocyte progenitor cells, were markedly enhanced in the opioid group. These findings suggest opioid-induced selective alterations in synaptic networking, potentially contributing to the addiction pathology and offering new insights into the molecular underpinnings of opioid-related neurocognitive dysfunction. This work expands our understanding of the mechanisms through which substance use disorders and HIV may synergistically impact brain function through altered cellular communication networks, potentially revealing novel targets for therapeutic intervention.
