## Supplemental Table 1 for "Dissecting Opioid Effects in Cell-Cell Communication Within the Ventral Tegmental Area"

### Sheet: Sheet1
Library	sampleID	Category
B2R	AKB13	Control
B2R	AKB14	Opioid
B2R	AKB15	Control
B2R	AKB16	Opioid
B1R	AKB17	Control
B1R	AKB18	Opioid
B1R	AKB19	Control
B1R	AKB20	Opioid
M13	AKB21	Control
M13	AKB22	Opioid
M13	AKB23	Control
M13	AKB24	Opioid
B3R	AKB25	Control
B3R	AKB26	Opioid
B3R	AKB27	Control
B3R	AKB28	Opioid
B5R	AKB29	Control
B5R	AKB30	Opioid
B5R	AKB31	Control
B5R	AKB32	Opioid
B6R	AKB33	Control
B6R	AKB34	Opioid
B6R	AKB35	Control
B6R	AKB36	Opioid
B7	AKB37	Control
B7	AKB38	Opioid
B7	AKB39	Control
B7	AKB40	Opioid
B9	AKB45	Control
B9	AKB46	Opioid
B9	AKB47	Control
B9	AKB48	Opioid
B10	AKB49	Control
B10	AKB50	Opioid
B10	AKB51	Control
B10	AKB52	Opioid
B11	AKB53	Control
B11	AKB54	Opioid
B11	AKB55	Control
B11	AKB56	Opioid
B12	AKB57	Control
B12	AKB58	Opioid
B12	AKB59	Control
B12	AKB60	Opioid
M9	HCCCX	Opioid
M3	HCCDO	Opioid
M2	HCCFV	Opioid
M18	HCCFW	Opioid
M1	HCCFY	Opioid
M17	HCCHO	Opioid
M11	HCCIL	Opioid
M2	HCCJY	Opioid
M7	HCCKC	Opioid
M10	HCCLC	Opioid
M7	HCCLL	Opioid
M15	HCCLS	Opioid
M10	HCCLX	Control
M10	HCCNU	Opioid
M1	HCCOD	Opioid
M17	HCCOE	Opioid
M9	HCCOQ	Control
M16	HCCOV	Opioid
M15	HCCPN	Opioid
M19	HCCUD	Opioid
M20	HCCWH	Opioid
M20	HCCWK	Opioid
M19	HCCWQ	Opioid
M9	HCCX	Control
M11	HCTBL	Control
M11	HCTDJ	Control
M15	HCTDL	Control
M3	HCTDO	Control
M15	HCTDQ	Control
B4R	HCTDX	Control
M7	HCTEB	Control
M10	HCTHF	Control
M16	HCTIU	Control
B4R	HCTLI	Control
M1	HCTLJ	Control
M3	HCTMA	Control
M1	HCTMB	Control
M5	HCTME	Control
M2	HCTMQ	Control
M3	HCTMU	Control
M5	HCTMW	Control
M4	HCTMZ	Control
M4	HCTNZ	Control
M16	HCTPA	Control
M18	HCTQQ	Control
M17	HCTRP	Control
M20	HCTVE	Control
M19	HCTVF	Control
M17	HCTXC	Control
M2	HCTZC	Opioid
M5	NIH1028	Opioid
